# Detection of introduced and resident marine species using environmental DNA metabarcoding of sediment and water

**DOI:** 10.1101/440768

**Authors:** Luke E. Holman, Mark de Bruyn, Simon Creer, Gary Carvalho, Julie Robidart, Marc Rius

## Abstract

Environmental DNA (eDNA) surveys are increasingly being used for biodiversity monitoring, principally because they are sensitive and can provide high resolution community composition data. Despite considerable progress in recent years, eDNA studies examining how different environmental sample types can affect species detectability remain rare. Comparisons of environmental samples are especially important for providing best practice guidance on early detection and subsequent mitigation of non-indigenous species. Here we used eDNA metabarcoding of COI (cytochrome c oxidase subunit I) and 18S (nuclear small subunit ribosomal DNA) genes to compare community composition between sediment and water samples in artificial coastal sites across the United Kingdom. We first detected markedly different communities and a consistently greater number of distinct operational taxonomic units in sediment compared to water. We then compared our eDNA datasets with previously published rapid assessment biodiversity surveys and found excellent concordance among the different survey techniques. Finally, our eDNA surveys detected many non-indigenous species, including several newly introduced species, highlighting the utility of eDNA metabarcoding for both early detection and temporal / spatial monitoring of non-indigenous species. We conclude that careful consideration on environmental sample type is needed when conducting eDNA surveys, especially for studies assessing community change.
