## Supplementary Table 1 – Site Metadata for "Detection of introduced and resident marine species using environmental DNA metabarcoding of sediment and water"

### Sheet: SupplementaryTable1
Site	Location	Water samples	Sediment Samples	Rapid assessment survey date	Number of non-indegenous species	Report	Sampling date for eDNA	Temperature
Marina HH	North Wales	6	0	2014-06-11	10	Comprehensive Reassessment of NNS in Welsh marinas	2017-05-04	10.3
Marina PQ	Bristol Channel	6	9	2014-06-30	8	RAS 2014 Non-Native Species Rapid Assessment Surveys in English Marinas	2017-05-25	14.9
Marina TQ	Solent	6	9	2014-09-23	16	RAS 2014 Non-Native Species Rapid Assessment Surveys in English Marinas	2017-05-18	12.7
Marina TB	Blackwater Estuary	6	9	2015-07-09	16	RAS 2015 Non-Native Species Rapid Assessment Surveys in English Marinas (E Anglia & W coast)	2017-05-23	14.1

### Sheet: ColumnDefinitions
Site	The ID of the sampling site.
Location	The local marine region.
Water samples	The number of water samples taken.
Sediment Samples	The number of sediment samples taken.
Rapid assessment survey date	The date for rapid asessment surveys in each site.
Number of non-indegenous species	The number of recorded non-indegenous species recorded in rapid asessments.
Report	The name of the rapid asessment report in which non-indegenous detections are reported. Full reference detailed in main manuscript.
Sampling date for eDNA	The sampling date for eDNA surveys in the main manuscript.
Temperature	Remote sensing data for the eDNA survey dates, from JPL MUR MEaSUREs Project. 2015. GHRSST Level 4 MUR Global Foundation Sea Surface Temperature Analysis (v4.1). Ver. 4.1. PO.DAAC,CA,USA. Dataset accessed [2019-01-04] at http://dx.doi.org/10.5067/GHGMR-4FJ04.
