## Supplementary Table 2 – Non-Indigenous Species for "Detection of introduced and resident marine species using environmental DNA metabarcoding of sediment and water"

### Sheet: SupplementaryTable2
Species	InvasiveStatus	PQ	TQ	TB	HH	eDNASampleType	Sequence
Ascidiella aspersa	Global	0	0	1	0	Both	tctctcaggtaacttagctcatgcgggcccggctgttgattgtgcaattttttctttacacctggctggtgtttctagtattctcggttctattaatttcttagtgacaatgatgggtatgaaggcgggggggtttagttatttaaacttaagtttattttgctggtctgtaatttttactactattttgttggtgctttctcttccggtgttagctgcagctattactatgcttctttttgatcgtaattttaacacaagtttctttgatcccggtgggaggggggatccaatcctataccagcatttgttt
Asterias rubens	Global	0	1	0	1	Both	tttatctagagggctagctcacgcaggaggatctgttgatcttgctatcttttccctacacttggctggagcttcttctattttagcctccataaaatttattacaacaattataaaaatgcgaacgcctggaatgtcttttgatcgacttcctcttttcgtttgatcagtgtttgtaactgcttttctcctcctactttctctccctgttttagccggagctattactatgctcttgacagatcgaaaaattaatacaacttttttcgaccccgctggaggaggagaccctatactttttcaacatttattc
Atherina boyeri	Global	1	0	0	0	Water	cctctctggcaatttagcccacgcaggggcctccgttgatttaaccatcttttctctccacttagcaggtatttcatctatcctcggggccattaattttattactaccatcatcaacataaaaccccccgccatctcacagtatcaaacccctctattcgtctgagccgttctaatcacagccgtcctcctcctcctctctctcccagtcctagctgctggcattaccatactcctaacagaccgaaacctaaacactacattcttcgaccccgcgggtgggggcgatcctattctataccagcaccttttc
Botryllus schlosseri	Global	1	0	1	0	Both	cctttctagaaacttagctcattctagagctgctttggattgtgctattttttctttacatttggctagagtgtctagtattttaagatctcttaactttatgactactttgtttaatataaaggtaaaaggttggggacttttttctatatctttgttttgttgaactgtattggtcactactatcctgttattattatctttacctgttttggcagctgctattactatgctgttgtttgatcgaaacttcaatacttctttttttgacccatctagagggggagatcctgttttatatcaacatttgttt
Bougainvillia muscus	Global	0	1	1	1	Both	tctttcagcagctcaagctcattcaggcccttcagttgatatggcaatatttagtttacactgtgcaggagcatcatccattatgggagcaattaattttattactacaattattaatatgagagctcctggaatgtctttcgacaaactacctcttttcgtttgatctgtttttatcacagctttcttgttattattatctctaccagtattagcaggagcaattactatgcttctaactgatagaaattttaacaccactttctttgacccagctggtgggggagatccggttttatatcaacacttattt
Carcinus maenas	Global	1	0	1	1	Both	tttagcaggggctattgcccatgctggtgcttcagttgatttagggattttctctttacatttagccggggtttcttctattttaggagctgtaaattttataacaactattatcaatatgcgttctttcggcatgacaatagaccagatacctttatttgtgtgagctgtttttattactgcgatccttttattattatcgttgccggttttagcaggagctattacaatacttctaactgaccgaaatctaaacacctcattcttcgatcctgcaggaggtggagatccagttctgtaccaacatttgttc
Ciona intestinalis	Global	0	1	1	1	Both	tttgtcctctaatattggacattctaattctagggttgatatagctattttttctttgcatttagctggggtttctagtattttaagatcagttaatttcttagttaccttatttaatataaagaataaaagaaagtctataagtaacttaagtttattttgttgatctttaattgttactactattctcctagtattatctcttccagttttagctgctgctattacaatattattatttgaccgtaattttaatactactttttttgatcctaacagaagaagggatcctattttatatcaacatttattt
Corbula gibba	Global	0	1	0	0	Both	tttatctagatacttttttcattcagattctagggttgattttataatcttatcccttcacttaggaggtatttctagtcttagtgcttctgtaaacttctattgtagatgaggtaatggacggctaggggcccatactaatataattcgtgctcctctctttacaagttctttagggtatactagggctttactgattgtggcaatgccagttctagcaggagggctaacaatattaatttgtgaccgaaattttaatactaggttctttgacccagtaggattaggtgatcctataatgtttgttcatttgttt
Cryptosula pallasiana	Global	1	0	0	0	Water	tctatcaaataacatctcccataggggagcatctgtagatatagctattttctcccttcacttagccggagtgtcctcaattttaggggcaattaattttattacaacggtaatcaatatgcgaagagaaaagataactataatacgaatgccactaatagtttgagcagtttttattacagctattctactacttttatccctaccagtattagcgggagccattacaatactactgacagatcgaaattttaacacatccttttttgacccttcagggggtggggatccaatcctataccaacatttattt
Dicentrarchus labrax	Global	1	1	1	0	Both	tcttgcaagcaaccttgctcacgcaggagcatccgttgacttaacaattttctctcttcacctagccgggatttcctcgatcttaggggctattaatttcatcacaactattattaatataaaacctcctgccatttcccagtaccaaactcctttatttgtctgagctgttctcattacagccgtccttctacttctctccctccctgttcttgcagctgggattactatattacttacagaccgtaatttaaataccacttttttcgaccccgcagggggtggggaccccatcctctatcaacaccttttc
Euterpina acutifrons	Global	0	1	1	0	Both	gctgaggaggcttttaagccatgagggggtgtctgtagatttggctatcttttctctacacttggccgggatttcctcccttctaggagctgtaaacttcatctccacaatcctaaatttacgagttcttgggatagagtctgactgcatacctctatttgtatgatctatttttatcactgctattttattactcctatctctcccagtactggcaggggccatcaccatgcttttgacagaccgaaacttaaatagtagattctacgacccctctggagggggagaccctatcctctaccagcacttgttt
Gibbula cineraria	Global	0	1	0	0	Sediment	actttcaggtaatttggctcatgctggtgcctcagttgacctggctattttctcccttcacttagcaggtgtttcttctattttaggggccgcaaattttatcactacagtgattaatatacgatgacaaggaatgaagtttgagcgattgcctttgtttgtctgatctgtaaaaattactgctattttactcttgctatcactcccagtcctagccggtgctattactatgctgctcactgatcgaaattttaatacttcgttctttgatccagcaggagggggggacccaattctttaccagcatttattt
Lissoclinum perforatum	Global	0	0	0	1	Water	ttgtcatctaatattgctcattcaagaccttcagtagatttatcaattttatccctacatattgctagagctagctcaattataggttctgtaaattttttagttactcttatattaataggatttaaaagaagtacgatgataaatttacctttattttgctgatcaataattgtcacagctttgttgttagtattatcacttccagttttagctgctgcaattactatattgttgtttgatcgaaattttaattctagtttttttgatcctgtcagagggagagatcctattttatttcaacatcttttt
Littorina littorea	Global	0	1	1	0	Sediment	tttatccggaaatttagcccatgccggaggctctgtggacttagccattttctctcttcatttggccggtgtctcatctattttaggggccgtaaattttattacaactattattaatatacgatgacgagggatgcaattcgagcgattacctctttttgtttgatctgtaaaaattacagccattcttttacttttatcccttccagttttagcaggagccattacaatattgttaactgatcgaaattttaacactgccttcttcgatcctgctgggggtggagatcctattctctaccagcatttattt
Membranipora membranacea	Global	0	0	0	1	Water	tttgtcctctaatattgcacatggaggaggttccgttgatttagctatcttctctctccaccttgcaggtgtatcttctattttaggagcaattaattttataacaacaattgccaacatacgtaatagaaagatttcttttgagcgtattagaatgctttgctgatcaattttcattacagctttattattattactctctctccctgtactagcaggggctattactatgcttctcacggatcgtaatttgaatacttctttctttgatccagctggagggggagatcctatcctttatcaacatctattt
Monocorophium acherusicum	Global	1	0	0	0	Water	tttaagaagatcaattgctcatagagggggtgctgtcgacatagcaatcttctcccttcatttagcgggggcttcttcaattcttggggctattaattttatctcaactattattaatatacgatctgcaaatatatatataagacgagtacctttatttgtgtgatcagtttttatcacagctatcctattacttctctcattacctgtgctagcaggtgctattactatactactaacggatcgaaatatcaatacatcattttttgaccctttaggtggtggtgaccctattctttaccaacatctattt
Monocorophium insidiosum	Global	1	0	0	0	Both	tttaagaagatctatcgcccatagaggaggagctgtggaccttgctattttttcactacacctggcaggtgcttcttctatcttaggggctattaattttatttctactgtaattaatatacgatccacgaatatatatataagacgagtgcctttatttgtttgatcagtctttatcactgctattttactacttttatctctccctgtcttagcaggcgctatcaccatgctactaacagatcgaaatatcaatacatctttttttgaccctttaggagggggagaccctatcctataccaacatttattt
Mytilus spp	Global	1	1	0	0	Both	attgtctagatacccctatcatagagggccaagaatagacgttcttattgtggcgcttcatttagctggagttagatccttagtaggagctattaattttgccaggactaacaaaaacataccagctttggagataaaaggggagcgagctgagctttatgttttaagaattagggtcaccgcagtgcttctaattatttctattccggttttaggaggaggaattacaataattttgttcgaccgcaactttaacactacattttttgaccctgcagggggtggggaccctgttctgtttcaacatttattt
Nais elinguis	Global	0	1	0	0	Water	attatcaagaaatttagctcatgctggaccatcagttgacatggctattttttctcttcatttagcaggtgcatcatctattttaggtgcagtaaattttattactacagtaataaatatacgatgaaacggtatacgattagaacgtttacctttatttgtatgagctgtattccttactgtaattctccttctactatcgctaccagtattagctggcgctattacaatacttcttacagaccgtaatttaaatacctcattctttgatccagcaggaggaggagatccgattctttatcaacacttattt
Necora puber	Global	0	1	0	1	Both	cttatctgcagctattgcccacgcgggtgcttcagttgatttaggtattttttcgcttcacttagcaggagtttcttctattttaggtgctgtaaacttcataactacagttattaatatacgttcatttggtataataatggatcaaatacctttattcgtgtgagctgtttttattaccgctatcctattgctactatctctaccagttttagcaggtgctattactatacttcttactgatcgaaatttgaatacttcattctttgacccagctgggggaggtgatcctgttttatatcaacatctattt
Obelia dichotoma	Global	0	1	1	1	Both	tttatcaggacctcaaactcattcaggaggatctgtcgatatggcaatatttagtttacattgtgcaggtgcttcttctattatgggagcaataaattttattaccactatatttaatatgagagcgcctggattaactttagataaactaccattatttgtctgatctgtcttaatcacagcatttttattactattatcattaccagttttagctggtgcaataactatgttattaacagatagaaattttaacacaacatttttcgatcctgcaggaggaggtgatcctgtattataccaacatttgttt
Obelia longissima	Global	1	0	1	1	Both	tttatcaggttctcaaacacattcaggaggagcagtagatatggctatttttagtttacattgtgcaggagcttcttctattatgggagctataaattttataactaccatatttaatatgagagcccctggattaacactagataaattacctttatttgtctgatctgtattaattacagcatttttattattattatctttacctgttttagcaggtgcaataacaatgttattaacagatagaaattttaacactacattttttgatccggcaggtgggggtgatccagtattatatcaacacttattc
Ostrea edulis	Global	0	1	1	0	Water	tttatcaactttttcatatcatggaatgtgcatggatttggcaattttaagattacacttagctgggattagttcaatttttagttcaattaactttatagttacaattacgaatatacgatcggtggatgggcacttattagcgttgttcccttgatctattaaagtaacatcatttttactgttaacaacacttccagtcttggctggagggttgacaatattacttaccgatcgtcattttaacacatctttctttgaccctgtaggtggtggggatcctgtgttatttcaacatctgttc
Pseudocalanus elongatus	Global	0	0	0	1	Water	gttatcgaggaatatcgcacacgcaggagggtctgtagactttgctattttctctcttcatttagcgggggtaagatctatcttaggtgcggtaaattttattagtactttaggtaatttacgagtatttggcatacttttagatcagataccattatttgcgtggtctgtattagtaacggctattcttttactactgtccttacccgtcttagctggagctattactatattattaacagatcgaaatttaaatacttctttttatgatgtagggggagggggagaccctattttatatcaacatttattt
Acartia tonsa	UK	1	1	1	0	Both	tttatcaagcaatattgcccatgctggagcgtcagtcgactttgctattttttctctccatcttgcaggtgcaagatcaattttaggagcagtaaattttatttccacaattgggaatcttcgatcttttggaatagtacttgatttaataccattatttgcatgagcagtcttaattacagcagttttactattattgtctttacctgtattagctggtgctattactatattgttgactgaccgaaatttaaactcttctttttatgatgcgaggggtgggggagatcctattctataccaacatttgttt
Ammothea hilgendorfi	UK	0	1	1	0	Both	tctatcttcaaatattgcacattcaggagcttcagtagatttaactattttttccttacatttagctggggtgtcttcaattttgggagcaattaattttattactacaatttttaatatacgttctcctggtataaaattagaaaatataagtttatttgtttgaagagtccttattacagcagttttattattattatctttaccagttttagcaggagctattacaatattattaagagatcgaaattttaatacttctttttttgatccagcagggggaggagatccaattttatatcaacatttattt
Austrominius modestus	UK	0	1	1	1	Both	actgtctagaaatattgctcactcaggagcgtcagtagatctttctattttttctctacatttggctggagcttcgtcaattttaggagctattaattttatatcgacagtaattaatatacgagctgagacgctaacgtttgatcgtttacctttattcgtttgaagagtatttattacagtaattctattacttttatctcttcctgttctagctggagcaattactatgttattaacagatcgaaatttaaatacttcgttctttgaccctacagggggaggggacccaattctttaccaacatctattt
Botrylloides violaceus	UK	0	1	1	0	Both	tctgtcgaggaatttggcgcattctggggcagcattggactgtgctattttttctttacatttggcaagggtgtctagtattttgaggtctttgaattttataactactctattcaacataaaggtgaagaggtggaggatattttctatgtctttgttttgttggacaatgttggtaactactgttttgctcttattgtctttaccggtgttggcagcagccattacaatattactttttgatcgtaatttcaatacgtctttcttcgatccgtcaggtaggggggaccctgtactttatcaacatttattt
Bugula neritina	UK	0	1	1	0	Both	cttatcatcgggcttaggtcacagaggagcagctgtggatttagccattttctctttacaccttgccggtgtatcctcaattttaggagcaattaactttattactacaacaattaatatacgaagaaactctataaaaataattcaaatccctttatttatttgggcagtttttattacagccattttgttacttttatctttaccagtgctagctggagctattactatactactaaccgatcgtaatgttaatacatctttttttgaccctgctggagggggggatcctattttataccaacacttattt
Cephalothrix simula	UK	0	1	0	0	Both	tttatcaggaaatttagctcatgctggaggttctgtagatttagctattttttctttgcatttagctggagtttcttcaattttaggagctattaattttattacaactattattaatatgcgatgacgaggtatacattttgaacgtcttcctttgtttgtttgatctgtaaaaattactgctattttattattattatctttaccagtattagctggtgcaattactatattattaactgatcgaaattttaatacttctttttttgatcctgcaggagggggagatcctattctttatcaacatttattt
Crepidula fornicata	UK	0	1	1	0	Both	tttgtctggaaacctagctcacgctggcgggtctgttgatttagcaattttttctttacatcttgctggtgtttcatcaattttaggagctgttaattttattactactgtaattaatatacgttgacaaggagttcaatttgaacgacttcctttatttgtatgatcagttaaaattacagccattctattattactttctttaccagtgttagccggagcaattacgatgcttttaacagatcgaaattttaataccgctttctttgatcctgcaggaggaggtgatcctatcttatatcagcatttattt
Diadumene lineata	UK	0	1	0	0	Water	tctatccgctattcaaacacactcgggaggggcggttgatatggccatttttagccttcatctagcgggtgcctcttctattttaggggcaatgaattttatcacgaccatatttaatatgagggctccagggatgacaatggataggctcccattattcgtgtggtctattttaattactgcctttttattattgctttccttgcctgttttagcgggagctattaccatgcttttaacagataggaattttaatacaactttctttgatccagccgggggtggagaccctattttattccaacatttattt
Ficopomatus enigmaticus	UK	1	0	0	0	Both	cttatcctcaattgactatcatggcaggcctggagtagacttagctatttttaggctccacttagcaggcgctaggagcatcatagggtctattaactttttggttactatgctgaatatgtatttaacctctactcgtttagagaatttacctattttttgttgggcaataattattactaccttcctactacttgtcagggtcccggtactagcaggaggcttaaccatacttttaacggatcgtcatttttctactaccttttttgatccattagggggaggagacccagttctttttatacacctgttt
Hydroides ezoensis	UK	0	1	0	0	Water	tttatcaagaattaaacataggaggagtccttctgtggattttggaatttttagtcttcatatggcagggttaaggagtattctaggttctattaattttttgacgactctttataatatacgagggccagaggcacgattggatcgtatggctttgttttgttgggcgatgggggtgacaactgtactcttattattaagtgttcctgttttggcagggggcttgactatgcttttagcagatcgacatttttctactagattttttgatcctgcggggggaggtgatcctgttttatttatacatttgttt
Musculista senhousia	UK	0	1	0	0	Sediment	tttatcttctgttgaatttcatagaggtcctgccgtagacattttaattacttcattacacgcaattggtcttagttcattagtaggggctattaattttgggtgtactaataaaaacatacctgttcctaaaatgaaaggggaaacgtctgagctttatttatgaaggctaactgttacggctgttcttttgattatttctgttcctgttttagcaggaggtattactatgctgttgtttgaccgtaactttaatagaactttttttgaccctatcggagggggtgatcctgttttgtttcaacatttattc
Mytilicola intestinalis	UK	0	1	0	0	Sediment	tctaagatctaatatctctcatgctggcccttctgtagattttgctattttctctcttcatttagccgggatttcctcacttttaggggcagtaaattttattagaacaattattaatttacgaagatttgggctaagatgaggtcaactttctttatttacatgatctatttttattacagcaattttattattgttatcgttaccagttttagctggggccattactatgcttttaacagatcgaaatttaaatacctctttttatgatcctagtggtggaggggacccaattttatatcaacacttattt
Oncorhynchus mykiss	UK	0	1	0	0	Water	tctagccggcaacctcgcccacgcaggagcctctgttgatttaactatcttctcccttcatttagctggaatctcctcaattttaggagccattaattttattacgaccattattaacataaaacctccagccatctctcagtaccaaaccccccttttcgtttgagccgtgctagttactgctgtccttctattactttccctccccgtcctggcagcaggcattactatgttacttacagaccgaaatctaaacaccactttctttgacccggcaggcgggggagatccaattttataccaacacctcttt
Paranais frici	UK	0	1	0	0	Water	tttatcaaggaatctggctcacgctggaccttcagtagatatggccattttctctcttcatctagctggggcctcatctattttaggggcagtaaattttattaccacagtaataaacatacgatgaaacggtatacgattagaacgtttacctctatttgtatgagcagtattactaacagtaattcttcttctattatctctaccagtacttgctggagctattaccatactactaacagatcggaatttaaatacatcattcttcgatcctgcgggaggtggtgatcctattttatatcaacacttattc
Potamopyrgus antipodarum	UK	0	1	0	0	Water	attatcgggtaatattgctcacgccgggggatccgttgatttagctattttttcattacacttggctggtgtttcttctattttaggtgcagtaaactttattacgacagtaattaatatacgttggcgtggaatacaatttgagcgtcttccgttatttgtttgatctgttaaaattacagctattttactcctgctttctttacctgtcttagcaggagctattacaatactattaacggatcgaaatttcaatactgctttttttgatcctgctgggggcggtgatcctatcctttatcagcacttattc
Ruditapes philippinarum	UK	0	1	0	0	Both	gttgtcgtcaattgggttccattcaggttgtgctgtggattatgtaattttttctcttcacgtaggtggtgtctcttcaattttagcttctattaattttgtaattactacatcattgatgcgaacaggtgtcatgttaattttgcgtagtagtatgttagcttggtgtttaggagtaacaggttttcttttgattgtagctataccagttttggcagggggtttaactatgctgcttagtgatcgtcattttaatacaacattttttgatccaatagggttgggagaccctattttatttattcatttattt
Streblospio benedicti	UK	1	1	1	0	Both	tttatcaagaaacttagcacatgcaggcccttctgtagatctagctattttttctcttcatttagccggtatttcatccattctaggagcactaaattttataacaacagtaattaatatacgctcaaaaggacttcgaatagagttaatacctttatttatttgagctttatttattacagccattcttcttctcttatctttacccgttttagcaggaggtattactatacttttaacagaccgtaatctaaacacagcattcttcgaccctgcggggggaggagatcctgtcttgtttcagcatttattt
Watersipora subtorquata	UK	0	1	0	0	Water	cctatcctctaatatctctcatagaggatcttcagtagatatagcaatctttgcgctacacttagctggagtatcctctattttaggagcaattaattttatagtaacaattatcaatatacgagggaaaagaatatcttttataaacctaccattatttgtttgagccgtatttattactgcactattgttacttttatcattaccagtactagcaggggctattactatacttttaaccgaccggaactttaactcttccttctttgacccagcaggaggaggggaccctattttataccaacatttattt

### Sheet: ColumnDefinitions
Species	Linnean binomial species name
InvasiveStatus	Invasive status, either global - a invasive species in any country, or UK- an invasive species in the UK
PQ	Presence (1) or absence (0) in marina PQ
TQ	Presence (1) or absence (0) in marina TQ
TB	Presence (1) or absence (0) in marina TB
HH	Presence (1) or absence (0) in marina HH
eDNASampleType	Type of environmental sample for detection
Sequence	The most abundant sequence assigned to the species
