## Supplementary Table 3 – Sequencing Library Metadata for "Detection of introduced and resident marine species using environmental DNA metabarcoding of sediment and water"

### Sheet: SupplementaryTable3
SampleID	eDNAtarget	Site	SampleType	CollectionDate	ONlineSampleID
L.HH1.L	COI	HH	Water.longmires	2017-05-04	ERS*******
L.HH2.L	COI	HH	Water.longmires	2017-05-04	ERS*******
L.HH3.L	COI	HH	Water.longmires	2017-05-04	ERS*******
L.HH1.N	COI	HH	Water.frozen	2017-05-04	ERS*******
L.HH2.N	COI	HH	Water.frozen	2017-05-04	ERS*******
L.HH3.N	COI	HH	Water.frozen	2017-05-04	ERS*******
L.TQ1.L	COI	TQ	Water.longmires	2017-05-18	ERS*******
L.TQ2.L	COI	TQ	Water.longmires	2017-05-18	ERS*******
L.TQ3.L	COI	TQ	Water.longmires	2017-05-18	ERS*******
L.TQ1.N	COI	TQ	Water.frozen	2017-05-18	ERS*******
L.TQ2.N	COI	TQ	Water.frozen	2017-05-18	ERS*******
L.TQ3.N	COI	TQ	Water.frozen	2017-05-18	ERS*******
L.PQ1.L	COI	PQ	Water.longmires	2017-05-25	ERS*******
L.PQ2.L	COI	PQ	Water.longmires	2017-05-25	ERS*******
L.PQ3.L	COI	PQ	Water.longmires	2017-05-25	ERS*******
L.PQ1.N	COI	PQ	Water.frozen	2017-05-25	ERS*******
L.PQ2.N	COI	PQ	Water.frozen	2017-05-25	ERS*******
L.PQ3.N	COI	PQ	Water.frozen	2017-05-25	ERS*******
L.TB1.L	COI	TB	Water.longmires	2017-05-23	ERS*******
L.TB2.L	COI	TB	Water.longmires	2017-05-23	ERS*******
L.TB3.L	COI	TB	Water.longmires	2017-05-23	ERS*******
L.TB1.N	COI	TB	Water.frozen	2017-05-23	ERS*******
L.TB2.N	COI	TB	Water.frozen	2017-05-23	ERS*******
L.TB3.N	COI	TB	Water.frozen	2017-05-23	ERS*******
L.Control 1	COI	Control	Negative.Control	n/a	ERS*******
L.Control 2	COI	Control	Negative.Control	n/a	ERS*******
L.Control 3	COI	Control	Negative.Control	n/a	ERS*******
L.Control 4	COI	Control	Positive.control	n/a	ERS*******
L.Control 5	COI	Control	Negative.Control	n/a	ERS*******
L.Control 6	COI	Control	Negative.Control	n/a	ERS*******
L.S.01	COI	PQ	Sediment	2017-05-25	ERS*******
L.S.02	COI	PQ	Sediment	2017-05-25	ERS*******
L.S.03	COI	PQ	Sediment	2017-05-25	ERS*******
L.S.04	COI	TB	Sediment	2017-05-23	ERS*******
L.S.05	COI	TB	Sediment	2017-05-23	ERS*******
L.S.06	COI	TB	Sediment	2017-05-23	ERS*******
L.S.07	COI	TQ	Sediment	2017-05-18	ERS*******
L.S.08	COI	TQ	Sediment	2017-05-18	ERS*******
L.S.09	COI	TQ	Sediment	2017-05-18	ERS*******
L.S.10	COI	Control	Negative.Control	n/a	ERS*******
Z.HH1.L	18S	HH	Water.longmires	2017-05-04	ERS*******
Z.HH2.L	18S	HH	Water.longmires	2017-05-04	ERS*******
Z.HH3.L	18S	HH	Water.longmires	2017-05-04	ERS*******
Z.HH1.N	18S	HH	Water.frozen	2017-05-04	ERS*******
Z.HH2.N	18S	HH	Water.frozen	2017-05-04	ERS*******
Z.HH3.N	18S	HH	Water.frozen	2017-05-04	ERS*******
Z.TQ1.L	18S	TQ	Water.longmires	2017-05-18	ERS*******
Z.TQ2.L	18S	TQ	Water.longmires	2017-05-18	ERS*******
Z.TQ3.L	18S	TQ	Water.longmires	2017-05-18	ERS*******
Z.TQ1.N	18S	TQ	Water.frozen	2017-05-18	ERS*******
Z.TQ2.N	18S	TQ	Water.frozen	2017-05-18	ERS*******
Z.TQ3.N	18S	TQ	Water.frozen	2017-05-18	ERS*******
Z.PQ1.L	18S	PQ	Water.longmires	2017-05-25	ERS*******
Z.PQ2.L	18S	PQ	Water.longmires	2017-05-25	ERS*******
Z.PQ3.L	18S	PQ	Water.longmires	2017-05-25	ERS*******
Z.PQ1.N	18S	PQ	Water.frozen	2017-05-25	ERS*******
Z.PQ2.N	18S	PQ	Water.frozen	2017-05-25	ERS*******
Z.PQ3.N	18S	PQ	Water.frozen	2017-05-25	ERS*******
Z.TB1.L	18S	TB	Water.longmires	2017-05-23	ERS*******
Z.TB2.L	18S	TB	Water.longmires	2017-05-23	ERS*******
Z.TB3.L	18S	TB	Water.longmires	2017-05-23	ERS*******
Z.TB1.N	18S	TB	Water.frozen	2017-05-23	ERS*******
Z.TB2.N	18S	TB	Water.frozen	2017-05-23	ERS*******
Z.TB3.N	18S	TB	Water.frozen	2017-05-23	ERS*******
Z.Control 1	18S	Control	Negative.Control	n/a	ERS*******
Z.Control 2	18S	Control	Negative.Control	n/a	ERS*******
Z.Control 3	18S	Control	Negative.Control	n/a	ERS*******
Z.Control 4	18S	Control	Positive.control	n/a	ERS*******
Z.Control 5	18S	Control	Negative.Control	n/a	ERS*******
Z.Control 6	18S	Control	Negative.Control	n/a	ERS*******
Z.S.01	18S	PQ	Sediment	2017-05-25	ERS*******
Z.S.02	18S	PQ	Sediment	2017-05-25	ERS*******
Z.S.03	18S	PQ	Sediment	2017-05-25	ERS*******
Z.S.04	18S	TB	Sediment	2017-05-23	ERS*******
Z.S.05	18S	TB	Sediment	2017-05-23	ERS*******
Z.S.06	18S	TB	Sediment	2017-05-23	ERS*******
Z.S.07	18S	TQ	Sediment	2017-05-18	ERS*******
Z.S.08	18S	TQ	Sediment	2017-05-18	ERS*******
Z.S.09	18S	TQ	Sediment	2017-05-18	ERS*******
Z.S.10	18S	Control	Negative.Control	n/a	ERS*******

### Sheet: ColumnDefinitions
SampleID	ID string for each sample
eDNAtarget	Metabarcoding primer gene target
Site	Sampling site
SampleType	Type of sample
CollectionDate	Date of eDNA sample collection
ONlineSampleID	ERS Accesssion number for raw data with primers removed
